# Protective intravenous BCG vaccination induces enhanced immune signaling in the airways

**DOI:** 10.1101/2023.07.16.549208

**Authors:** Joshua M. Peters, Edward B. Irvine, Jacob M. Rosenberg, Marc H. Wadsworth, Travis K. Hughes, Matthew Sutton, Sarah K. Nyquist, Joshua D. Bromley, Rajib Mondal, Mario Roederer, Robert A. Seder, Patricia A. Darrah, Galit Alter, JoAnne L. Flynn, Alex K. Shalek, Sarah M. Fortune, Bryan D. Bryson

## Abstract

Intradermal (ID) Bacillus Calmette–Guérin (BCG) is the most widely administered vaccine in the world. However, ID-BCG fails to achieve the level of protection needed in adults to alter the course of the tuberculosis epidemic. Recent studies in non-human primates have demonstrated high levels of protection against *Mycobacterium tuberculosis* (*Mtb*) following intravenous (IV) administration of BCG. However, the protective immune features that emerge following IV BCG vaccination remain incompletely defined. Here we used single-cell RNA-sequencing (scRNAseq) to transcriptionally profile 157,114 unstimulated and purified protein derivative (PPD)-stimulated bronchoalveolar lavage (BAL) cells from 29 rhesus macaques immunized with BCG across routes of administration and doses to uncover cell composition-, gene expression-, and biological network-level signatures associated with IV BCG-mediated protection. Our analyses revealed that high-dose IV BCG drove an influx of polyfunctional T cells and macrophages into the airways. These macrophages exhibited a basal activation phenotype even in the absence of PPD-stimulation, defined in part by IFN and TNF-α signaling up to 6 months following BCG immunization. Furthermore, intercellular immune signaling pathways between key myeloid and T cell subsets were enhanced following PPD-stimulation in high-dose IV BCG-vaccinated macaques. High-dose IV BCG also engendered quantitatively and qualitatively stronger transcriptional responses to PPD-stimulation, with a robust Th1-Th17 transcriptional phenotype in T cells, and augmented transcriptional signatures of reactive oxygen species production, hypoxia, and IFN-γ response within alveolar macrophages. Collectively, this work supports that IV BCG immunization creates a unique cellular ecosystem in the airways, which primes and enables local myeloid cells to effectively clear *Mtb* upon challenge.
