## Supplemental Table 1 for "Protective intravenous BCG vaccination induces enhanced immune signaling in the airways"

### Sheet: Group Summary Statistics
Route x Dose	Mean Log10(Total CFU)
AE	5.04044
IDHigh	4.20153
IDLow	5.23606
IV, 1e6+ BCG Vaccine Dose	1.09737
Unvaccinated	5.97513
Quartiles (of summary)	Log10(Total CFU)		Median log10(Total CFU) of low-dose IV macaques
0.1	0.147712		4.30168
0.4	4.60088
0.9	6.1622
Group	Mean Log10(Total CFU)	N
A	1.09737	7
B	4.044	7
C	5.15876	10
D	6.09869	5

### Sheet: Macaques
Vaccination Cohort	Group	Has scRNAseq	Figure 1 Animal Number	Original Animal ID	BCG Vaccine Route	Target BCG Vaccine Dose (CFU)	Actual BCG Vaccine Dose (CFU)	Log10(BCG Vaccine Dose)	BCG Vaccine Date	Sample Type	BAL collection time point (relative to BCG)	Mtb Infection Date	Mtb Infection Dose (CFU)	Total CFU	Log10(Total CFU)	Date NX	Binned Route and Dose Group	Usage
1	A	FALSE	1	DF2A	IV		52000000	7.716	2017-02-28	BAL	13 weeks, 25 weeks	2017-02-28	16	0	0	2017-06-06	IV, 1e6+ BCG Vaccine Dose	Used for summarizing route x dose statistics
1	A	FALSE	2	DF3A	IV		52000000	7.716	2017-02-28	BAL	13 weeks, 25 weeks	2017-02-28	16	0	0	2017-06-01	IV, 1e6+ BCG Vaccine Dose	Used for summarizing route x dose statistics
1	A	FALSE	3	DFTA	IV		37000000	7.5682	2017-08-31	BAL	13 weeks, 25 weeks	2017-08-31	8	0	0	2017-12-07	IV, 1e6+ BCG Vaccine Dose	Used for summarizing route x dose statistics
1	A	FALSE	4	DG75	IV		37000000	7.5682	2017-09-14	BAL	13 weeks, 25 weeks	2017-09-14	11	0	0	2017-11-30	IV, 1e6+ BCG Vaccine Dose	Used for summarizing route x dose statistics
1	A	FALSE	5	DJF9	IV		52000000	7.716	2017-02-28	BAL	13 weeks, 25 weeks	2017-02-28	16	45	1.65321	2017-06-05	IV, 1e6+ BCG Vaccine Dose	Used for summarizing route x dose statistics
1	A	FALSE	6	HCL	IV		37000000	7.5682	2017-08-31	BAL	13 weeks, 25 weeks	2017-08-31	8	45	1.65321	2017-11-15	IV, 1e6+ BCG Vaccine Dose	Used for summarizing route x dose statistics
1	A	FALSE	7	O7C	IV		52000000	7.716	2017-02-13	BAL	13 weeks, 25 weeks	2017-02-13	4	0	0	2017-05-08	IV, 1e6+ BCG Vaccine Dose	Used for summarizing route x dose statistics
1	A	FALSE	8	OE1	IV		52000000	7.716	2017-02-13	BAL	13 weeks, 25 weeks	2017-02-13	4	0	0	2017-05-10	IV, 1e6+ BCG Vaccine Dose	Used for summarizing route x dose statistics
1	A	FALSE	9	ONR	IV		37000000	7.5682	2017-09-14	BAL	13 weeks, 25 weeks	2017-09-14	11	30	1.47712	2017-12-14	IV, 1e6+ BCG Vaccine Dose	Used for summarizing route x dose statistics
1	A	FALSE	10	DFG1	IV		37000000	7.5682	2017-12-11	BAL	13 weeks, 25 weeks	2017-12-11	16	1549460	6.19018	2018-03-07	IV, 1e6+ BCG Vaccine Dose	Used for summarizing route x dose statistics
1	B	FALSE	11	DF8J	ID		29000000	7.4624	2017-09-14	BAL	13 weeks, 25 weeks	2017-09-14	11	39765	4.5995	2017-12-13	IDHigh	Used for summarizing route x dose statistics
1	B	FALSE	12	DF9F	ID		29000000	7.4624	2017-12-18	BAL	13 weeks, 25 weeks	2017-12-18	36	42860	4.63205	2018-03-21	IDHigh	Used for summarizing route x dose statistics
1	B	FALSE	13	DG02	ID		29000000	7.4624	2017-12-11	BAL	13 weeks, 25 weeks	2017-12-11	16	60880	4.78447	2018-03-12	IDHigh	Used for summarizing route x dose statistics
1	B	FALSE	14	DG49	ID		29000000	7.4624	2017-12-18	BAL	13 weeks, 25 weeks	2017-12-18	36	185198	5.26764	2018-03-12	IDHigh	Used for summarizing route x dose statistics
1	B	FALSE	15	HCE	ID		29000000	7.4624	2017-08-31	BAL	13 weeks, 25 weeks	2017-08-31	8	29595	4.47122	2017-12-04	IDHigh	Used for summarizing route x dose statistics
1	B	FALSE	16	O5G	ID		29000000	7.4624	2017-09-14	BAL	13 weeks, 25 weeks	2017-09-14	11	50	1.69897	2017-12-20	IDHigh	Used for summarizing route x dose statistics
1	B	FALSE	17	OMI	ID		29000000	7.4624	2017-08-31	BAL	13 weeks, 25 weeks	2017-08-31	8	67930	4.83206	2017-12-04	IDHigh	Used for summarizing route x dose statistics
1	B	FALSE	18	OTL	ID		29000000	7.4624	2017-12-11	BAL	13 weeks, 25 weeks	2017-12-11	16	2120	3.32634	2018-03-05	IDHigh	Used for summarizing route x dose statistics
1	C	FALSE	19	CZRJR	AE		37000000	7.5682	2017-08-31	BAL	13 weeks, 25 weeks	2017-08-31	8	765932	5.88419	2017-11-28	AE	Used for summarizing route x dose statistics
1	C	FALSE	20	DFB3	AE		37000000	7.5682	2017-09-14	BAL	13 weeks, 25 weeks	2017-09-14	11	71910	4.85679	2017-12-07	AE	Used for summarizing route x dose statistics
1	C	FALSE	21	DFH1	AE		52000000	7.716	2017-02-13	BAL	13 weeks, 25 weeks	2017-02-13	4	22125	4.34488	2017-05-15	AE	Used for summarizing route x dose statistics
1	C	FALSE	22	DFI0	AE		52000000	7.716	2017-02-28	BAL	13 weeks, 25 weeks	2017-02-28	16	61549	4.78922	2017-05-22	AE	Used for summarizing route x dose statistics
1	C	FALSE	23	DFJ3	AE		37000000	7.5682	2017-12-18	BAL	13 weeks, 25 weeks	2017-12-18	36	74120	4.86994	2018-03-14	AE	Used for summarizing route x dose statistics
1	C	FALSE	24	DFW0	AE		52000000	7.716	2017-02-13	BAL	13 weeks, 25 weeks	2017-02-13	4	54215	4.73412	2017-05-17	AE	Used for summarizing route x dose statistics
1	C	FALSE	25	DFX6	AE		52000000	7.716	2017-02-28	BAL	13 weeks, 25 weeks	2017-02-28	16	697082	5.84328	2017-06-06	AE	Used for summarizing route x dose statistics
1	C	FALSE	26	HCA	AE		37000000	7.5682	2017-09-14	BAL	13 weeks, 25 weeks	2017-09-14	11	187339	5.27263	2017-12-14	AE	Used for summarizing route x dose statistics
1	C	FALSE	27	OBD	AE		52000000	7.716	2017-02-13	BAL	13 weeks, 25 weeks	2017-02-13	4	90896	4.95854	2017-05-15	AE	Used for summarizing route x dose statistics
1	C	FALSE	28	OHJ	AE		37000000	7.5682	2017-08-31	BAL	13 weeks, 25 weeks	2017-08-31	8	70928	4.85082	2017-11-21	AE	Used for summarizing route x dose statistics
1	C	FALSE	29	DF5T	ID		350000	5.54407	2017-02-13	BAL	13 weeks, 25 weeks	2017-02-13	4	160711	5.20605	2017-05-08	IDLow	Used for summarizing route x dose statistics
1	C	FALSE	30	DF7X	ID		310000	5.49136	2017-08-31	BAL	13 weeks, 25 weeks	2017-08-31	8	860350	5.93468	2017-11-20	IDLow	Used for summarizing route x dose statistics
1	C	FALSE	31	DF9I	ID		310000	5.49136	2017-12-18	BAL	13 weeks, 25 weeks	2017-12-18	36	700608	5.84548	2018-02-21	IDLow	Used for summarizing route x dose statistics
1	C	FALSE	32	DFVJ	ID		350000	5.54407	2017-02-28	BAL	13 weeks, 25 weeks	2017-02-28	16	19330	4.28623	2017-05-30	IDLow	Used for summarizing route x dose statistics
1	C	FALSE	33	DFX2	ID		350000	5.54407	2017-02-13	BAL	13 weeks, 25 weeks	2017-02-13	4	169720	5.22973	2017-05-17	IDLow	Used for summarizing route x dose statistics
1	C	FALSE	34	DFXL	ID		350000	5.54407	2017-02-28	BAL	13 weeks, 25 weeks	2017-02-28	16	37530	4.57438	2017-05-31	IDLow	Used for summarizing route x dose statistics
1	C	FALSE	35	DFZ4	ID		310000	5.49136	2017-09-14	BAL	13 weeks, 25 weeks	2017-09-14	11	116495	5.06631	2017-12-13	IDLow	Used for summarizing route x dose statistics
1	C	FALSE	36	O7E	ID		350000	5.54407	2017-02-13	BAL	13 weeks, 25 weeks	2017-02-13	4	9645617	6.98433	2017-05-10	IDLow	Used for summarizing route x dose statistics
1	C	FALSE	37	O96	ID		310000	5.49136	2017-09-14	BAL	13 weeks, 25 weeks	2017-09-14	11	58960	4.77056	2017-12-20	IDLow	Used for summarizing route x dose statistics
1	C	FALSE	38	OTM	ID		310000	5.49136	2017-08-31	BAL	13 weeks, 25 weeks	2017-08-31	8	29030	4.46285	2017-11-30	IDLow	Used for summarizing route x dose statistics
1	D	FALSE	39	DF7A	Unvaccinated		0	0	2017-12-11	BAL	13 weeks, 25 weeks	2017-12-11	16	249845	5.39767	2018-03-05	Unvaccinated	Used for summarizing route x dose statistics
1	D	FALSE	40	DFH0	Unvaccinated		0	0	2017-12-18	BAL	13 weeks, 25 weeks	2017-12-18	36	280175	5.44743	2018-03-20	Unvaccinated	Used for summarizing route x dose statistics
1	D	FALSE	41	DGKW	Unvaccinated		0	0	2017-12-18	BAL	13 weeks, 25 weeks	2017-12-18	36	2777818	6.4437	2018-02-12	Unvaccinated	Used for summarizing route x dose statistics
1	D	FALSE	42	OPK	Unvaccinated		0	0	2017-12-11	BAL	13 weeks, 25 weeks	2017-12-11	16	2508182	6.39936	2018-02-14	Unvaccinated	Used for summarizing route x dose statistics
2	A	TRUE	43	A14V075	IV	50000000	4800000	6.68124	NA	BAL	15 weeks	Not challenged	Not challenged	NA	NA	NA	IV, 1e6+ BCG Vaccine Dose	Used for scRNA-seq analysis
2	A	TRUE	44	A14V113	IV	50000000	4800000	6.68124	NA	BAL	15 weeks	Not challenged	Not challenged	NA	NA	NA	IV, 1e6+ BCG Vaccine Dose	Used for scRNA-seq analysis
2	A	TRUE	45	A14V149	IV	50000000	4800000	6.68124	NA	BAL	15 weeks	Not challenged	Not challenged	NA	NA	NA	IV, 1e6+ BCG Vaccine Dose	Used for scRNA-seq analysis
2	A	TRUE	46	A14V173	IV	50000000	4800000	6.68124	NA	BAL	15 weeks	Not challenged	Not challenged	NA	NA	NA	IV, 1e6+ BCG Vaccine Dose	Used for scRNA-seq analysis
1	A	TRUE	47	DFF3	IV	50000000	37000000	7.5682	NA	BAL	13 weeks, 25 weeks	Not challenged	Not challenged	NA	NA	NA	IV, 1e6+ BCG Vaccine Dose	Used for scRNA-seq analysis
1	A	TRUE	48	DFW7	IV	50000000	37000000	7.5682	NA	BAL	13 weeks, 25 weeks	Not challenged	Not challenged	NA	NA	NA	IV, 1e6+ BCG Vaccine Dose	Used for scRNA-seq analysis
1	A	TRUE	49	O6T	IV	50000000	37000000	7.5682	NA	BAL	13 weeks, 25 weeks	Not challenged	Not challenged	NA	NA	NA	IV, 1e6+ BCG Vaccine Dose	Used for scRNA-seq analysis
1	B	TRUE	50	DFT3	ID	50000000	47000000	7.6721	NA	BAL	13 weeks, 25 weeks	Not challenged	Not challenged	NA	NA	NA	IDHigh	Used for scRNA-seq analysis
1	B	TRUE	51	OLB	ID	50000000	47000000	7.6721	NA	BAL	13 weeks, 25 weeks	Not challenged	Not challenged	NA	NA	NA	IDHigh	Used for scRNA-seq analysis
1	B	TRUE	52	OVN	ID	50000000	47000000	7.6721	NA	BAL	13 weeks, 25 weeks	Not challenged	Not challenged	NA	NA	NA	IDHigh	Used for scRNA-seq analysis
2	B	TRUE	53	DFN5	IV	137000	137000	5.13672	2019-07-30	BAL	14 weeks	2019-07-30	17	20030	4.30168	2019-10-21	IV, 1e5-1e6 BCG Vaccine Dose	Used for scRNA-seq analysis
2	B	TRUE	54	DGFV	IV	311000	311000	5.49276	2019-07-30	BAL	14 weeks	2019-07-30	17	9118	3.9599	2019-10-14	IV, 1e5-1e6 BCG Vaccine Dose	Used for scRNA-seq analysis
2	B	TRUE	55	DGJR	IV	311000	311000	5.49276	2019-07-30	BAL	14 weeks	2019-07-30	17	1625	3.21085	2019-10-16	IV, 1e5-1e6 BCG Vaccine Dose	Used for scRNA-seq analysis
2	B	TRUE	56	HCZ	IV	137000	137000	5.13672	2019-07-30	BAL	14 weeks	2019-07-30	17	2775	3.44326	2019-10-23	IV, 1e5-1e6 BCG Vaccine Dose	Used for scRNA-seq analysis
1	C	TRUE	57	DF8P	AE	50000000	37000000	7.5682	NA	BAL	13 weeks, 25 weeks	Not challenged	Not challenged	NA	NA	NA	AE	Used for scRNA-seq analysis
1	C	TRUE	58	DFC3	AE	50000000	37000000	7.5682	NA	BAL	13 weeks, 25 weeks	Not challenged	Not challenged	NA	NA	NA	AE	Used for scRNA-seq analysis
1	C	TRUE	59	OPH	AE	50000000	37000000	7.5682	NA	BAL	13 weeks, 25 weeks	Not challenged	Not challenged	NA	NA	NA	AE	Used for scRNA-seq analysis
1	C	TRUE	60	DF16	ID	500000	2100000	6.32222	NA	BAL	13 weeks, 25 weeks	Not challenged	Not challenged	NA	NA	NA	IDLow	Used for scRNA-seq analysis
1	C	TRUE	61	DG44	ID	500000	2100000	6.32222	NA	BAL	13 weeks, 25 weeks	Not challenged	Not challenged	NA	NA	NA	IDLow	Used for scRNA-seq analysis
1	C	TRUE	62	HBZ	ID	500000	2100000	6.32222	NA	BAL	13 weeks, 25 weeks	Not challenged	Not challenged	NA	NA	NA	IDLow	Used for scRNA-seq analysis
2	C	TRUE	63	DFA4	IV	423000	423000	5.62634	2019-07-30	BAL	14 weeks	2019-07-30	17	169720	5.22973	2019-10-21	IV, 1e5-1e6 BCG Vaccine Dose	Used for scRNA-seq analysis
2	C	TRUE	64	DGHR	IV	311000	311000	5.49276	2019-07-30	BAL	14 weeks	2019-07-30	17	243454	5.38642	2019-10-28	IV, 1e5-1e6 BCG Vaccine Dose	Used for scRNA-seq analysis
2	C	TRUE	65	HAR	IV	311000	311000	5.49276	2019-07-30	BAL	14 weeks	2019-07-30	17	669933	5.82603	2019-10-28	IV, 1e5-1e6 BCG Vaccine Dose	Used for scRNA-seq analysis
2	C	TRUE	66	DGGG	IV	137000	137000	5.13672	2019-07-30	BAL	14 weeks	2019-07-30	17	40082	4.60295	2019-10-14	IV, 1e5-1e6 BCG Vaccine Dose	Used for scRNA-seq analysis
2	D	TRUE	67	DGFT	IV	311000	311000	5.49276	2019-07-30	BAL	14 weeks	2019-07-30	17	5205545	6.71647	2019-10-23	IV, 1e5-1e6 BCG Vaccine Dose	Used for scRNA-seq analysis
2	D	TRUE	68	DGCT	Unvaccinated		0	0	2019-07-30	BAL	14 weeks	2019-07-30	17	1539865	6.18748	2019-10-16	Unvaccinated	Used for scRNA-seq analysis
1	D	TRUE	69	DF4E	Unvaccinated		0	0	NA	BAL	13 weeks, 25 weeks	Not challenged	Not challenged	NA	NA	NA	Unvaccinated	Used for scRNA-seq analysis
1	D	TRUE	70	DF4N	Unvaccinated		0	0	NA	BAL	13 weeks, 25 weeks	Not challenged	Not challenged	NA	NA	NA	Unvaccinated	Used for scRNA-seq analysis
1	D	TRUE	71	OC6	Unvaccinated		0	0	NA	BAL	13 weeks, 25 weeks	Not challenged	Not challenged	NA	NA	NA	Unvaccinated	Used for scRNA-seq analysis
