## Supplemental Table 3 for "Protective intravenous BCG vaccination induces enhanced immune signaling in the airways"

### Sheet: TableS3
Route	Approximate Group	N	Mean LTC	SD LTC	Median LTC	MAD LTC	SE LTC
AE	AE	13	5.04045	0.489506	4.86337	0.166364	0.135765
ID	IDHigh	11	4.20264	1.15114	4.61579	0.285382	0.347083
ID	IDLow	13	5.23606	0.82328	5.13618	0.915585	0.228337
IV	IV4	3	3.21157	2.78636	4.64969	0.497188	1.6087
IV	IV5	15	3.23276	2.5354	3.95995	2.74823	0.654638
IV	IV6	12	1.51528	2.29802	0	0	0.663383
IV	IV7	21	0.901417	1.69382	0	0	0.369622
Naive	Naive	8	5.97513	0.513943	6.18748	0.379873	0.181706
LTC = Log10(Total CFU + 1)
