## Supplemental Table 8 for "Protective intravenous BCG vaccination induces enhanced immune signaling in the airways"

### Sheet: AM PPD Markers
Gene
CXCL9
APOL2
WARS
CD274
CXCL10
FAM26F
CXCL11
SLC2A3
RARRES3
PLA2G4C
SUCNR1
GBP2
IRG1
TXN
APOL6
ERO1A
STAT1
MT2A
PPA1
LCN2
SNX10
CTSL
MT1X
LAP3
ANKRD22
IFIT2
ISG20
GCH1
RNF213
SLC39A8
BNIP3
PFKP
ICAM1
DRAM1
GBE1
SLAMF7
NEURL3
SLC2A5
SQRDL
CD40
OASL
OPTN
RALA
APOL4
IL15RA
SLAMF8
ACSL1
CCL2
PTPRJ
CD38

### Sheet: T cell PPD Markers
Gene
GZMB
LTA
ZBED2
TNFRSF9
VDR
CMAH
IL26
ICOS
BATF
PGK1
TNFSF8
RBPJ
CD3D
GAPDH
TCEA1
PDGFA
MAF
SURF4
FURIN
IFNG
PSIP1
CTLA4
ECE1
EED
STK24
COA1
EPRS
PA2G4
HABP4
G3BP1
RNF19A
TNFRSF4
ROMO1
SLAMF1
